# Transcriptomic profiling reveals a pro-nociceptive role for Angiotensin II in inflammatory bowel disease

**DOI:** 10.1101/2023.06.16.545265

**Authors:** James P Higham, Charity N Bhebhe, Rohit A Gupta, Michael Tranter, Farah M Barakat, Harween Dogra, Natalie Bab, Eva Wozniak, Katie H Barker, Catherine H Wilson, Charles Mein, Tim Raine, James J Cox, John N Wood, Nicholas Croft, Paul Wright, David C Bulmer

## Abstract

**Objective:** Visceral pain is a leading cause of morbidity in inflammatory bowel disease (IBD), contributing significantly to reduced quality of life. Currently available analgesics often lack efficacy or have intolerable side-effects, driving the need for a more complete understanding of the mechanisms causing pain.

**Methods:** Whole transcriptome gene expression analysis was performed by bulk RNA sequencing of colonic biopsies from patients with ulcerative colitis (UC) and Crohn’s disease (CD) reporting abdominal pain and compared with non-inflamed control biopsies. Putative pro-nociceptive mediators were identified based on pathway analysis of differentially expressed genes in IBD tissue and single cell gene expression in colonic neurons. Pro-nociceptive activity of identified mediators was assessed in assays of sensory neuron and colonic afferent activity.

**Results:** RNA sequencing analysis highlighted a 7.6-fold increase in the expression of angiotensinogen transcripts, *Agt,* the precursor to angiotensin II (Ang II), in samples from UC patients (p = 3.2×10^-8^). Consistent with the marked expression of the angiotensin AT_1_ receptor in colonic neurons, Ang II elicited an increase in intracellular Ca^2+^ in capsaicin-sensitive, voltage gated sodium channel subtype Na_V_1.8-positive sensory neurons. Ang II also evoked action potential discharge in high-threshold colonic nociceptors. These effects were inhibited by the AT_1_ receptor antagonist valsartan.

**Conclusion:** Findings from our study identify AT_1_ receptor-mediated colonic nociceptor activation as a novel pathway of visceral nociception in IBD patients with UC. This work highlights the potential utility of angiotensin receptor blockers, such as valsartan, as treatments for pain in IBD.
