## Supplemental data 2 for "Transcriptomic profiling reveals a pro-nociceptive role for Angiotensin II in inflammatory bowel disease"

### Sheet: Upregulated; p < 0.0001
UC				CDN				CDT
Gene	Fold change	P value		Gene	Fold change	P value		Gene	Fold change	P value
ABCA12	127.193	1.49278e-07		SHC1	1.34046	2.66026e-05		TMPRSS15	1296.78	6.42287e-05
SAA1	105.841	1.17437e-05		ELMO2	1.43558	7.1386e-05		PRSS3P1	776.329	5.34263e-05
CXCL17	80.8402	7.58334e-07		TBC1D1	1.47237	3.87975e-05		CPS1	537.25	1.60189e-05
SAA2-SAA4	58.4844	7.41542e-06		TPP1	1.51018	5.52453e-05		PRSS3P2	339.478	4.00118e-05
TNIP3	55.9178	5.81127e-15		TRAM2	1.51185	7.71598e-05		PRSS1	252.536	2.52597e-05
SLC6A14	55.2903	2.53911e-12		RUNX1	1.57476	4.71876e-05		C10orf112	191.396	2.04401e-05
DUOXA2	44.0346	2.0756e-17		C9orf91	1.5848	4.15481e-05		DEFA6	156.035	6.07668e-06
IGHG1	39.8828	3.45557e-06		STAT3	1.59204	7.35297e-06		DLGAP1-AS5	148.507	4.50506e-05
SLC26A4-AS1	36.9208	1.35228e-08		RNF149	1.59402	4.06441e-05		REG3A	111.574	6.14565e-08
SAA2	34.299	3.37559e-06		KCTD11	1.63544	3.26133e-05		DEFA5	110.243	4.11468e-06
PI3	32.9142	2.19549e-10		ZNFX1	1.64427	1.07044e-05		NLRP6	62.8356	9.09591e-06
S100A7	32.3644	1.88908e-09		CTSC	1.65	4.92492e-05		PHYHIPL	61.3866	1.21208e-05
ALG1L13P	27.9309	5.26708e-05		PTPRE	1.682	1.31769e-05		ABCA4	59.0476	2.01267e-05
TNFRSF6B	27.2096	3.51465e-12		EPAS1	1.68727	1.58264e-05		AKR1C4	52.3325	3.33119e-05
VNN1	25.1152	7.03762e-05		CTSO	1.69234	6.21237e-05		MYRFL	48.7535	1.14848e-05
SLC26A4	24.3116	1.04962e-06		DPYSL2	1.71619	9.59453e-05		FOLH1	48.068	4.0546e-05
DUOX2	23.2597	5.64948e-18		APOL6	1.74565	2.411e-05		HOXC6	37.9694	2.54445e-06
IGHV2-26	20.2946	1.16187e-08		SLC25A37	1.75632	1.74132e-05		HOXC-AS2	36.7958	7.81115e-05
SAA4	18.8133	2.03772e-08		STAT2	1.77328	2.82637e-05		TAAR3	35.9315	4.06648e-07
IGHV1-24	17.2972	9.92525e-09		CD99L2	1.79091	4.41949e-05		CLEC4M	35.6892	2.42443e-05
C4BPA	17.2336	5.89396e-10		B2M	1.80002	3.69556e-05		RNF182	35.0105	9.54561e-05
MMP7	17.015	1.1591e-09		SLCO2A1	1.80815	1.08751e-06		SULT1E1	34.2645	4.39106e-06
PPP4R4	16.175	3.81169e-09		ACVR1	1.81974	6.58252e-06		CLDN2	31.6903	1.93136e-06
FAM83A	15.9348	1.33137e-12		SEC14L1	1.89311	5.46861e-05		HABP2	30.0094	2.48711e-05
IL17F	14.8177	1.72659e-07		GRB10	1.92034	9.5837e-05		REG3G	23.2127	3.44888e-05
DOC2B	14.6697	5.32607e-11		CTSB	1.99716	5.95277e-05		RP11-1223D19.1	21.5212	1.25599e-05
VSIG1	13.8954	4.72854e-08		SLC31A2	2.03549	5.46921e-05		HOXC8	20.6761	3.94715e-08
ALDH1A2	13.8447	3.43806e-06		JAM2	2.03737	3.70518e-05		NXF3	16.6846	1.06724e-05
LCN2	13.2383	1.9078e-13		RBPMS	2.05445	6.66926e-05		OSR2	16.546	2.44639e-05
IGHV1-58	12.9598	2.24816e-05		PARP14	2.06589	2.92555e-05		GPR112	16.5171	9.40438e-05
IGHV2-70	12.8128	6.55671e-09		SP110	2.0673	7.22949e-05		TRIM50	16.4064	3.26821e-05
GRHL3	12.5683	5.44991e-13		TSPAN4	2.07	8.5295e-05		FMO3	15.479	1.51166e-05
IGHV1-69	12.254	3.91863e-10		ARHGAP31	2.07037	1.20002e-05		TRAV22	13.6992	4.63648e-05
MYO3B	11.7467	4.08234e-08		GPR155	2.0732	4.89631e-05		IDO1	13.6155	8.28312e-05
RP11-254I22.3	11.5897	4.33328e-06		SH3PXD2B	2.07756	5.56192e-05		DPEP3	13.5981	8.38882e-05
IGLV3-19	11.3898	8.31843e-13		TPK1	2.09076	6.15888e-05		KRT72	13.5748	3.84641e-06
NOS2	11.3401	2.46778e-12		RGL1	2.09685	5.34234e-05		SLC6A20	12.8078	7.74667e-05
KRT80	11.2749	6.51932e-06		P2RY14	2.10373	9.39642e-05		KCNQ3	12.481	2.84957e-06
JSRP1	11.1952	4.43431e-09		LMO4	2.11759	3.14341e-05		GALNT14	12.2036	1.18885e-05
NLRP9	11.0614	7.42022e-05		MMP14	2.1334	8.49805e-05		SEC14L2	11.0987	5.63848e-05
GJA5	10.7032	3.51426e-05		IQSEC1	2.14865	3.68239e-05		HOXC9	10.8211	1.11211e-05
IGKV1-33	10.639	1.47728e-08		SHE	2.16388	3.9695e-05		CASP1P2	10.144	6.37513e-08
IGHV3-30	10.5767	1.1841e-10		PARVB	2.17204	8.53437e-05		CLCN1	9.58677	6.02925e-06
IL23A	10.2371	2.95422e-06		LINC00094	2.18217	9.77745e-05		TBX1	9.58151	3.77002e-06
IGLV3-25	10.1535	3.5598e-10		UBASH3B	2.19305	3.99646e-06		SLC52A1	9.50081	3.8162e-06
C2CD4A	10.0202	8.56365e-10		DCHS1	2.1977	4.62697e-05		BAI2	9.41877	1.44839e-07
IL19	9.97138	2.15462e-08		SAMD9L	2.21648	3.92988e-06		IGHM	9.32026	1.04493e-06
PCSK1	9.63991	2.55875e-07		RPS6KA2	2.22454	3.01041e-05		COL22A1	9.29745	4.98335e-05
IL17A	9.46124	4.56651e-09		MR1	2.2258	3.40855e-05		MUC17	8.85634	1.52865e-05
IGHV4-61	9.43853	8.87162e-07		ENPP2	2.22702	7.08671e-05		RAMP1	8.51096	4.52186e-07
IGLV1-40	9.27478	1.48384e-10		ZCCHC24	2.22813	9.82212e-05		PHEX	8.49228	4.75542e-05
IGKV2D-40	9.26298	9.03282e-08		PTPRM	2.23855	1.55756e-05		SEMA3G	8.49159	8.98128e-05
IGLV3-9	9.04217	1.43509e-06		SAMHD1	2.25495	1.60118e-05		SLC5A8	8.2822	7.72921e-05
KCND3	8.85768	9.29761e-17		HIP1	2.25964	2.31004e-05		KCNJ3	7.95924	1.69929e-05
IGLV3-27	8.85691	1.78867e-05		GIMAP8	2.26178	5.76988e-05		TGM2	7.81162	4.36416e-07
MDFI	8.73322	4.96777e-07		ARHGEF17	2.26198	7.57497e-05		UBD	7.63764	1.2175e-06
IGKV1OR2-108	8.68579	1.39079e-05		IL1RAP	2.27037	5.08715e-05		RP11-18H21.1	7.59671	5.75129e-05
IGLV4-69	8.63158	1.6289e-08		SNAI3-AS1	2.28278	6.18113e-05		PIPOX	7.52816	8.91873e-05
IGHV4-34	8.61496	6.46746e-10		RP11-134L10.1	2.28831	2.54151e-05		HLA-DQB2	7.37598	2.02076e-08
IGHV1-46	8.56419	1.70371e-06		PRSS23	2.2927	8.4073e-05		AC022182.3	6.90769	1.74379e-08
IGLV1-44	8.54504	7.82664e-12		CCDC71L	2.30388	7.3182e-05		LPL	6.75413	9.67289e-05
RP11-88H9.2	8.48054	2.25678e-09		NRP1	2.30691	3.31644e-05		MYH7	6.75186	2.50501e-06
IGHV3-21	8.4019	1.57279e-13		CMKLR1	2.31078	7.35694e-05		FAM3B	6.50436	1.80416e-05
IGKV3-15	8.36493	3.98945e-08		ITPRIP	2.31159	7.68782e-05		KCNJ10	6.2941	6.54256e-06
PDZK1IP1	8.31352	7.26316e-13		CD68	2.31797	9.90607e-05		PLA2G2D	6.28939	9.86327e-07
SNPH	8.29131	2.02022e-11		IFNAR2	2.32218	6.68836e-07		KIFC3	6.27182	5.02744e-05
IGLV3-21	8.25818	1.57461e-09		TXNDC5	2.33149	4.06158e-05		SERPINA1	6.16548	3.91149e-06
CPZ	8.21077	2.26662e-05		WWTR1	2.35724	9.46518e-05		KRT2	6.11077	5.4302e-05
CXCL1	8.17061	3.6e-08		LEPRE1	2.35756	3.63242e-05		GRAMD1B	5.82681	3.43994e-05
IGKV1-5	8.01633	1.86842e-08		DSEL	2.37375	7.07861e-05		GPR25	5.55341	7.90398e-05
IGLV3-10	7.92434	3.62e-06		IGDCC4	2.40555	5.67561e-05		FZD9	5.52529	2.92109e-05
IGHV3-53	7.86029	3.84686e-06		TSPAN9	2.4074	7.56674e-06		TRBV7-3	5.51667	4.12211e-05
IGLV1-36	7.83016	7.44223e-05		SCARF1	2.4111	1.68568e-05		ACKR4	5.44061	5.20203e-06
IGHV4OR15-8	7.70585	6.42093e-06		ASAP1	2.42577	3.50426e-06		AP000783.1	5.25143	2.95294e-06
TGM2	7.70492	1.99386e-06		GIMAP6	2.42803	9.03496e-06		LYZ	5.17613	5.60272e-07
IGKV3-20	7.65253	3.38166e-09		TLR4	2.459	8.39127e-05		FOXP3	5.17327	1.40422e-06
AGT	7.64249	3.15342e-08		PODXL	2.45999	4.76111e-05		KLHDC7B	5.08886	8.46096e-06
IGHV4-31	7.63615	3.84382e-11		SPARCL1	2.47675	1.67353e-05		ZNF804A	5.04554	5.30848e-06
C3orf55	7.61575	4.00161e-07		DOCK4	2.4811	1.16772e-06		GRAMD2	5.01281	8.04735e-08
IGHV1-18	7.60553	2.2681e-09		AGPAT4	2.48466	3.55639e-05		CDR2L	4.93697	9.31628e-05
CPXM1	7.59243	5.93759e-05		GBP2	2.48963	9.00596e-06		PTGDS	4.91608	1.1294e-06
IGHV5-51	7.52574	2.47657e-11		TNS1	2.49047	8.54526e-05		OTC	4.89542	7.66343e-05
IGHV1OR15-3	7.40518	2.00101e-06		CTD-2521M24.9	2.4965	5.4387e-05		JAKMIP1	4.83868	1.19932e-05
IGHV3-23	7.40331	1.30621e-05		SPON2	2.50421	2.03186e-05		CFI	4.83789	4.03203e-06
PNMA6C	7.37174	1.96641e-05		CD300A	2.5091	7.10924e-05		FAM26F	4.83208	9.65962e-07
GJA4	7.36442	2.6158e-05		NUAK1	2.51458	8.21424e-07		SERPINF2	4.79019	1.64579e-05
IGLV3-1	7.36294	2.81839e-12		FLT1	2.52022	9.51077e-06		HLA-DPB2	4.76432	3.25041e-06
IGLC2	7.31722	1.0065e-12		PLEKHO2	2.53283	3.84648e-05		HLA-DQA2	4.76168	2.84196e-05
OIT3	7.27695	9.87689e-05		HAVCR2	2.53396	1.96872e-05		SPEG	4.75437	8.54915e-05
AC096579.7	7.11564	6.07741e-08		AMOTL1	2.5428	5.13028e-05		C2	4.74979	1.46556e-09
GLYATL1	7.10721	3.33095e-13		ABLIM3	2.54386	5.80177e-06		IGLV2-11	4.68963	6.66639e-06
GIF	7.06047	1.26144e-05		NAMPTL	2.56678	1.95597e-05		BATF	4.64074	1.18633e-05
IGKV1D-39	7.01755	1.36622e-09		DAPP1	2.56775	8.70282e-05		SLC2A5	4.49428	9.20271e-05
IGLV6-57	6.9401	9.58971e-12		STAT4	2.57579	8.05485e-05		TMEM92	4.44622	6.15503e-06
MMP12	6.92845	5.88727e-05		TMEM204	2.5853	8.54194e-05		SFXN3	4.4061	3.18477e-05
KLK11	6.89668	3.32825e-05		PREX1	2.59264	7.21193e-05		CELF4	4.34833	4.69877e-05
MMP10	6.85557	1.66887e-05		PIK3R3	2.59419	1.25721e-07		ESRRG	4.34396	6.70888e-05
DMBT1	6.79007	1.62166e-05		GGT5	2.59613	6.43547e-06		GPR128	4.31274	5.78605e-08
ALDH3B2	6.7722	6.57975e-12		IRAK3	2.59897	4.04623e-05		PXDC1	4.30127	3.32847e-05
IGLV1-47	6.76273	3.9529e-10		APOL2	2.59898	2.25007e-07		AP001046.5	4.29672	1.33756e-05
IGKC	6.74633	3.30144e-08		TAL1	2.61115	4.07767e-05		GRIN2D	4.27072	1.21734e-06
IGHV3OR16-9	6.74242	3.441e-05		CTSH	2.61569	6.58391e-05		NEURL3	4.25793	4.73338e-06
IGHV4-55	6.67247	4.25141e-07		CTSL	2.62668	7.12959e-05		NCR3	4.1993	1.59047e-05
TMEM158	6.66878	2.29295e-06		ARNTL2	2.63249	5.16035e-05		SOCS1	4.15546	1.26221e-05
IGKV3-11	6.62181	6.8322e-08		NID1	2.65682	5.22077e-05		CFB	4.13096	3.04374e-06
LYPD5	6.60925	1.88286e-11		SERPINF1	2.65691	2.56405e-05		EMB	4.12085	8.7417e-05
IGLV7-43	6.6013	2.08482e-06		SH3RF3	2.6601	5.57969e-06		RARRES3	4.10734	4.98749e-09
RP11-223C24.1	6.56107	3.87602e-06		EGFL7	2.66763	6.74176e-05		PLEKHS1	4.05009	2.38255e-07
CDH3	6.50897	1.49631e-05		RNF24	2.69512	1.37279e-05		SPOCK2	4.04468	1.83188e-05
IGLL5	6.45168	1.77964e-09		LATS2	2.69844	1.4659e-06		CD6	4.02724	2.51507e-06
IGHV3-49	6.40584	6.04034e-06		LRRC32	2.70206	2.30771e-05		BTBD11	3.96209	2.26847e-06
IGHA1	6.36737	4.94602e-11		TGFBI	2.70258	2.91487e-05		CTNND2	3.95023	1.91877e-05
IGHV3-43	6.33034	1.69569e-05		AFAP1L1	2.71499	4.30075e-05		CD74	3.91454	7.30306e-10
MZB1	6.32667	5.16921e-11		LYN	2.71552	2.90661e-06		HLA-DRB1	3.83763	5.62283e-09
IGKV1-39	6.30322	3.13848e-06		ARHGEF15	2.71965	2.76205e-05		PLA2G2A	3.81592	1.37523e-05
GNA15	6.30138	2.08695e-10		ZNF503	2.72045	3.96899e-05		CD5	3.7748	6.8874e-05
GPR110	6.28608	1.34088e-05		MSN	2.72068	6.39483e-05		TYMP	3.77396	1.20216e-06
IGHV4-59	6.28132	1.51806e-10		MMRN2	2.75567	7.59005e-06		FLT4	3.76679	3.54391e-05
IGLC1	6.17113	5.43269e-09		CACNA1C	2.76126	8.78247e-05		TBX3	3.75589	1.81478e-05
DHH	6.10816	2.37349e-05		RBMS1	2.76703	9.39125e-05		GZMM	3.73638	1.47233e-05
HP	6.07996	3.2999e-05		LRRC8C	2.77543	5.77488e-05		SIRPG	3.7315	6.13201e-05
IGLV1-51	6.04591	4.22419e-11		ENTPD1	2.7839	9.15682e-05		AC093627.10	3.71173	3.40412e-06
IGHV1-3	5.96555	5.46904e-05		FLNA	2.7899	6.28006e-05		RP11-768B22.2	3.69317	4.44567e-05
SOX18	5.95364	1.00613e-05		PLXND1	2.79053	6.03273e-06		PSMB9	3.62863	3.2823e-09
CTA-384D8.34	5.95086	3.6698e-06		GNG11	2.80729	6.86729e-05		GBP4	3.60939	8.05184e-06
BHLHA15	5.8922	4.26172e-07		HCK	2.81547	2.13607e-05		HLA-DPB1	3.6093	9.65268e-10
IGLV3-16	5.83512	6.53009e-10		SPI1	2.81558	9.2986e-05		HLA-DRA	3.59937	9.77625e-11
IGLV2-8	5.82671	1.36029e-05		NXPE3	2.81582	1.75359e-05		APOL3	3.53609	5.23549e-07
ELFN1	5.82539	8.90958e-05		C1S	2.8231	7.07255e-05		CCR6	3.51763	6.22068e-05
IGHV3-11	5.7468	2.64855e-08		TIMP2	2.82339	8.49675e-06		UNC5CL	3.49751	1.6944e-05
C4BPB	5.7379	3.15562e-10		MRC2	2.82829	3.1973e-05		BIRC3	3.48806	7.45051e-11
CBR3	5.69842	1.76417e-05		LILRB1	2.84146	2.15093e-05		STX1B	3.48613	2.54208e-05
RNF183	5.68691	1.58587e-09		COL5A3	2.84565	2.18625e-05		HLA-DOA	3.46731	6.69707e-07
CHST3	5.60507	9.63244e-06		PLVAP	2.84592	6.77737e-06		APOL4	3.43869	5.79304e-05
MIXL1	5.59828	1.61687e-05		NRROS	2.85122	8.97407e-05		HLA-DMB	3.43074	6.97327e-10
CLDN1	5.58139	4.08407e-09		HEG1	2.86257	2.74965e-05		ALDH1A3	3.40854	1.09298e-05
IGLC3	5.58113	2.26748e-07		KIRREL	2.86459	9.07044e-05		BST2	3.40704	1.93441e-05
FEZ1	5.55343	2.93817e-05		PPP1R18	2.87069	9.87794e-05		VAMP5	3.39781	8.76395e-06
IGHV4-39	5.47995	1.59149e-07		NHSL2	2.8787	4.61093e-05		ETV7	3.39663	4.85284e-08
IGLV2-23	5.47205	3.35284e-07		TMTC1	2.89008	6.15738e-05		CD8B	3.39506	2.81641e-05
IGKV2-28	5.47115	3.34406e-07		HEYL	2.89248	2.3976e-05		HLA-DPA1	3.33705	4.36804e-09
STAC	5.4687	8.57363e-05		PDLIM7	2.90444	4.3031e-05		CD2	3.3144	1.826e-06
F2RL2	5.45158	2.06674e-05		IL12RB1	2.92495	7.41854e-05		CD3E	3.31306	1.2842e-05
IGHV3-13	5.38747	1.97869e-05		STOM	2.9489	5.38464e-09		LINC00892	3.30466	1.27144e-05
IL17REL	5.36768	3.56252e-05		ROBO1	2.9593	5.06167e-05		THEMIS	3.30213	1.24592e-05
SOGA2	5.36333	5.84071e-10		FYN	2.95996	8.77907e-06		C10orf10	3.2769	7.31454e-05
PTP4A3	5.29929	7.75689e-05		CHST11	2.96704	4.84338e-05		MDK	3.23777	8.36704e-06
IGLV2-11	5.238	1.47776e-06		C1R	2.97663	1.04512e-05		ODF3B	3.22951	9.39968e-07
IGLC7	5.17483	1.14478e-05		CYYR1	2.98226	1.73416e-05		CX3CL1	3.21266	9.78618e-06
IGHV4-4	4.99937	6.95108e-06		DSE	2.99405	5.81704e-05		FLT3LG	3.1924	3.09069e-07
SPNS2	4.99507	1.03036e-08		MAGED4	3.00222	5.20278e-05		HLA-DMA	3.17439	2.46578e-09
RP11-1070N10.3	4.85652	3.05101e-05		RAMP2	3.01016	6.95293e-05		SPNS3	3.16852	4.94401e-06
IGHV3-48	4.85346	6.97619e-08		EHD2	3.02022	1.54629e-05		KIF17	3.16214	5.00755e-05
MCAM	4.79947	1.85317e-05		CYTH4	3.03716	1.1375e-05		OLFM4	3.14551	5.05038e-06
IGLV9-49	4.78928	4.45084e-07		ARHGAP23	3.04882	6.03255e-05		CEACAM21	3.1283	1.22132e-05
FAIM2	4.77835	6.32242e-08		MYO1F	3.05048	1.78306e-05		ABCD1	3.11674	5.81227e-06
PLA2G3	4.73972	1.11959e-06		LDB2	3.05167	7.71013e-06		TRBC2	3.10225	6.79669e-05
CFB	4.7391	2.68709e-07		SELPLG	3.06069	7.39847e-06		CBR1	3.08704	1.81905e-05
IGKV2D-28	4.72298	1.00632e-07		CEACAM21	3.06074	8.96844e-05		SLC6A6	3.06812	8.08569e-05
PIM2	4.70262	8.70149e-09		DENND5A	3.06946	6.20825e-06		SLA	3.0624	7.27185e-06
TTC9	4.7017	2.11849e-06		ARHGAP29	3.09474	3.7102e-05		CA11	3.04324	8.00534e-06
IGKV1-16	4.63121	9.15279e-06		2004-09-01	3.09494	3.62836e-05		CIITA	3.03692	1.59003e-05
ZBP1	4.54069	1.18842e-10		APOL3	3.11089	7.33437e-05		CD3G	3.02468	7.41723e-06
CDH5	4.53759	1.65232e-06		IL3RA	3.11365	3.24622e-05		CD3D	3.01408	4.68896e-05
DERL3	4.51182	2.09869e-08		PDCD1LG2	3.13843	7.46126e-05		IL12RB1	3.01086	7.97361e-06
ADM	4.50215	5.49151e-12		NOVA2	3.14457	6.95049e-06		GOLGA7B	3.0022	7.29448e-05
CHST2	4.48128	4.13356e-06		BLVRA	3.16176	1.47577e-06		SLAMF8	2.98966	6.27238e-05
LAX1	4.45314	1.53751e-05		AC092299.8	3.1618	1.06133e-05		CXCR6	2.98088	5.40261e-06
SOCS1	4.43163	8.15296e-06		GPRC5B	3.17342	8.92591e-07		CTD-2521M24.9	2.95468	5.04281e-08
CCNO	4.41871	1.35679e-05		IGSF6	3.18269	9.32507e-05		TRAC	2.94074	9.32085e-05
WDR66	4.38134	3.59265e-10		SDK1	3.18556	6.46366e-05		TMEM229B	2.93462	2.07067e-08
ENKUR	4.38068	2.80487e-07		CD38	3.20104	1.3503e-05		CLDN5	2.93294	2.88789e-06
MYEOV	4.36587	7.27775e-06		SLAMF7	3.21372	2.91623e-05		SELPLG	2.91033	5.20728e-06
PLA2G4D	4.36512	6.42667e-09		ZBP1	3.22133	1.45633e-05		CD82	2.90031	1.26906e-05
APOL1	4.36284	1.94881e-05		RHOJ	3.22151	5.3159e-06		SLC8A1	2.89987	3.01598e-05
WFDC12	4.34815	5.3526e-05		PRF1	3.22861	1.7472e-07		RARRES1	2.88647	2.37001e-05
APLNR	4.33905	1.41867e-06		ERG	3.23515	5.43738e-06		CD7	2.86921	7.81037e-05
SPAG4	4.28719	6.33532e-08		PTRF	3.24056	3.21853e-05		BLVRA	2.81648	6.51622e-06
IGLV2-14	4.24138	1.42354e-07		IFITM2	3.24211	8.47446e-05		CXCR2P1	2.81331	8.85268e-05
RASIP1	4.18621	2.37803e-06		COL23A1	3.24266	6.01389e-05		TAP1	2.80273	1.81866e-07
PRSS22	4.17804	1.3896e-07		PXDN	3.27313	5.46963e-05		UBE2L6	2.77401	2.71795e-06
ROBO4	4.16493	6.66671e-07		LINC00987	3.31453	2.35946e-06		CTSH	2.75715	3.29975e-06
TRIB2	4.15939	9.26941e-06		IGFBP7	3.31665	2.8921e-05		SLC15A3	2.74107	2.27168e-05
IGHV3-33	4.12308	1.03609e-07		AEBP1	3.3215	2.20086e-05		TIGD3	2.73548	1.77329e-06
MEI1	4.11805	5.1867e-09		OLFM4	3.32851	6.44185e-06		CD247	2.72021	3.41923e-05
AZGP1	4.11162	5.24089e-05		NRP2	3.34048	1.97158e-06		TIFAB	2.71473	6.41412e-05
LPCAT1	4.09373	1.17043e-13		NLRC4	3.34111	5.85057e-05		RGS14	2.67383	2.46628e-06
IGLV7-46	4.0696	1.00467e-05		IRAK2	3.35257	1.45285e-05		SYNGR3	2.67154	1.20352e-05
PF4	4.06752	1.04802e-06		CD34	3.37408	1.77976e-06		IGFLR1	2.66521	3.0033e-06
INHBB	4.05541	5.09022e-05		MIR4435-1HG	3.37445	6.17433e-06		TGFB1	2.65336	4.08649e-05
STS	4.05374	9.50154e-09		ADAMTS5	3.38447	5.63248e-05		SLC25A48	2.63649	2.30446e-06
LAMP5	4.04121	4.04826e-07		TYMP	3.38702	8.11822e-05		IL27RA	2.63004	3.70848e-05
SMOX	4.02795	2.97963e-07		SNX20	3.39558	4.71232e-05		SKAP1	2.62642	2.56449e-06
RP11-65J3.1	4.02414	2.27907e-09		OSMR	3.41942	6.19493e-05		SNN	2.61279	5.75804e-05
VRTN	4.01524	4.28341e-05		SNCAIP	3.42408	8.72264e-05		ASPRV1	2.60104	2.48237e-05
CCL11	3.98946	2.9687e-05		FLRT3	3.42676	7.51236e-06		CD40	2.601	6.74238e-05
IGHA2	3.98468	1.28052e-05		TIE1	3.4382	6.79286e-06		RTN1	2.58761	2.66108e-05
PNOC	3.96416	1.09346e-06		GPX8	3.44523	1.23521e-05		DOK2	2.58417	1.99346e-06
C6orf223	3.92676	9.8811e-06		RP11-750H9.5	3.46701	5.22056e-05		CECR1	2.584	7.07525e-06
DUOX1	3.92039	2.52527e-07		HK3	3.49038	3.59918e-05		PLEKHO1	2.57845	6.88259e-05
CCL24	3.91122	9.63489e-08		S1PR1	3.49466	1.0313e-05		FBXO6	2.56974	1.17182e-05
RTEL1-TNFRSF6B	3.89381	1.67559e-10		FAM26E	3.50736	4.5415e-05		STAT1	2.56538	1.03471e-05
MTNR1A	3.8365	4.04832e-06		PTAFR	3.50749	1.25109e-05		GIMAP1	2.56538	1.59607e-05
AGPAT4	3.81581	2.68163e-12		SYDE1	3.51357	8.24918e-06		OXER1	2.56045	9.97331e-05
CD79A	3.78397	4.64015e-05		CD93	3.51947	1.81679e-05		FGL2	2.55811	2.36284e-06
GRIN2D	3.77331	5.94527e-05		TMEM255B	3.52672	8.59876e-06		TMIGD2	2.55651	1.46045e-05
RP11-277P12.20	3.76406	2.23818e-05		LOXL1	3.53138	3.22002e-05		NCALD	2.53139	1.76846e-05
SP5	3.71838	1.69761e-06		AMPH	3.532	3.00507e-05		GIMAP7	2.52954	1.73299e-05
NOS3	3.71013	2.25394e-06		TLR8	3.53699	4.03638e-05		RP11-876N24.5	2.52655	2.67944e-07
CASP5	3.70276	2.38278e-09		PILRA	3.5499	4.18387e-05		EPSTI1	2.52542	5.98448e-07
C2CD4C	3.68375	8.03566e-05		IGHV3-33	3.57463	1.05249e-05		APOL2	2.51299	9.06047e-08
SLPI	3.62711	1.31914e-07		EMR2	3.57915	6.15502e-05		LINC01071	2.49691	7.79992e-05
CADM1	3.61753	1.44946e-08		TSPAN18	3.58106	2.96559e-05		CD68	2.48571	2.86301e-06
TSPAN18	3.60015	1.44507e-05		KLHL5	3.60859	8.5366e-05		HSD3B7	2.47567	2.50326e-08
KDR	3.59923	4.24656e-05		CERCAM	3.61303	6.86159e-06		CD96	2.47402	3.15754e-05
SEMA6B	3.54569	6.09845e-05		CHST15	3.6176	4.64386e-06		PLA2G16	2.47344	4.4226e-06
FKBP9L	3.53816	1.7184e-08		LDLRAD3	3.62586	5.00195e-05		SCPEP1	2.458	2.69824e-06
ANXA1	3.52353	1.91385e-05		CCR2	3.62871	3.00579e-05		PML	2.45714	1.43356e-07
EXOC3L2	3.519	3.94983e-05		IL12RB2	3.63086	4.73865e-05		GIMAP5	2.44951	1.5968e-05
SNCAIP	3.50001	3.16644e-05		ADAM8	3.6337	2.47513e-05		WNT10A	2.44424	6.46892e-05
PMEPA1	3.47699	6.75135e-10		FAM157A	3.63747	6.27411e-06		PLEKHF1	2.42532	4.92849e-05
KCNN3	3.47194	4.58529e-07		FCER1G	3.65728	4.91925e-05		IL32	2.42424	6.16249e-06
NLRP2	3.44775	7.4138e-05		CDH11	3.66468	3.40424e-05		SLA2	2.41342	4.4239e-05
RP11-566K19.8	3.43749	8.33752e-05		ENG	3.68469	4.87547e-06		GATA3	2.40825	4.64618e-05
AC096579.13	3.41995	2.56417e-05		FAM65C	3.68724	1.21389e-05		CPVL	2.39281	4.88812e-06
SLIT1	3.41717	9.44915e-05		IL4I1	3.70049	6.52972e-05		MST1	2.37077	4.99254e-05
CCDC129	3.39764	1.10139e-10		CLEC14A	3.71446	5.66222e-07		GBP2	2.36503	7.83066e-06
ST3GAL1	3.38625	4.12408e-06		FBN1	3.72141	5.57759e-05		TNFAIP8L2	2.36338	9.68232e-06
ZG16B	3.38361	2.85693e-08		RASGRP4	3.72671	1.28641e-05		DENND5B	2.36241	8.95613e-05
SHH	3.38337	4.022e-12		DRAM1	3.7428	1.77221e-05		GNG7	2.35672	1.94389e-06
UNC13D	3.37745	4.7195e-10		SMOC1	3.7676	6.92675e-05		PRKCH	2.3512	1.52852e-05
TMPRSS13	3.37595	5.94311e-08		ZNF521	3.78822	2.57183e-05		PGM5	2.3439	6.55897e-05
ACOXL	3.36743	5.88068e-06		PIM2	3.81128	7.5732e-06		HLA-A	2.34328	5.56797e-06
ARHGAP23	3.35691	3.09284e-06		TRIB2	3.819	9.91861e-05		HLA-F	2.33391	9.73319e-05
NOD2	3.34641	6.97115e-05		CXorf36	3.82196	1.85208e-06		AKR1C3	2.31403	1.00867e-05
ENG	3.3259	3.00605e-05		IGHV3-48	3.86299	4.33585e-05		C1QA	2.29925	2.61373e-05
CERCAM	3.3164	2.81929e-05		RASIP1	3.86625	2.88611e-05		TMEM140	2.2919	6.60612e-05
ROR2	3.3097	3.55373e-06		IGLV7-46	3.87216	5.31329e-05		GIMAP6	2.28242	1.1168e-05
ZFPM2	3.29055	7.9976e-08		CLDN1	3.90081	8.69044e-05		HLA-B	2.27818	2.81912e-06
TPRG1	3.27161	3.13374e-07		IGKV2D-28	3.91634	2.4166e-05		GIMAP4	2.24337	8.31746e-05
OLFM4	3.26112	5.64855e-06		MRGPRF	3.9175	3.56793e-06		GRINA	2.2302	3.54965e-05
INSC	3.24622	4.23941e-08		LHFP	3.93146	3.43351e-05		HCST	2.21655	2.19981e-05
SLC7A5	3.2266	4.15003e-05		FAM225A	3.93225	2.74555e-05		TAP2	2.20846	1.16312e-07
CYP4X1	3.17424	3.25976e-06		TSHR	3.93627	9.04455e-05		ITGB7	2.20081	5.58226e-05
SBNO2	3.1591	8.10239e-12		ACSL1	3.94811	5.59436e-05		CCR5	2.19962	5.04183e-05
LRRC32	3.14788	1.22948e-07		COL18A1	3.9508	1.14915e-06		FBXO44	2.1782	5.04924e-05
PCDH12	3.13687	7.46693e-06		KDR	3.97288	8.54616e-06		BTN3A3	2.1767	6.77981e-06
PLVAP	3.11839	2.06369e-07		NCF2	3.97742	4.78529e-05		PARP3	2.1759	2.14374e-09
BACE2	3.09165	2.02297e-10		IGLV1-51	3.9992	2.04125e-05		MAN1C1	2.17047	9.12211e-05
IFITM3	3.08205	7.53418e-06		HBB	4.01374	3.81795e-05		RP11-389C8.2	2.16556	7.34935e-05
SOD3	3.08017	1.36957e-06		MRAS	4.02653	1.83588e-05		MOCOS	2.15546	8.19745e-07
FLRT3	3.07367	5.37962e-05		FILIP1	4.06284	7.88596e-05		TRIM69	2.15478	3.44205e-07
UBTD1	3.06916	5.01798e-06		PTPRU	4.06346	1.11616e-05		LAP3	2.15399	1.707e-05
FAM167B	3.06338	3.27237e-05		MMP2	4.0863	7.83727e-05		CXCR3	2.14302	8.53962e-06
STMN3	3.05111	1.52478e-06		ANK1	4.09397	4.30094e-05		HPS5	2.14227	3.13679e-05
SAMD14	3.05063	6.18229e-05		NOD2	4.09446	1.0864e-06		ADPRH	2.1341	9.45026e-05
ST3GAL2	3.0375	1.19797e-05		LTBP2	4.10144	2.37975e-05		LZTS3	2.13079	3.39501e-05
BMP6	3.02512	3.73243e-07		NPR1	4.10867	2.62893e-06		MR1	2.12311	3.01406e-05
RAMP2	3.01075	3.99135e-05		MSC	4.12336	2.19003e-05		RENBP	2.11524	6.94736e-05
ADM2	3.00256	9.74908e-07		MZB1	4.13942	2.59969e-05		SAMHD1	2.09255	3.22712e-05
FCRL5	2.99305	1.89669e-05		FAM129A	4.14379	3.31402e-06		LMO4	2.07217	1.30354e-05
CAPN12	2.98337	1.83618e-05		TLL2	4.14954	2.44122e-05		IRF1	2.07129	2.74681e-05
CLEC14A	2.95927	9.00399e-05		LCP2	4.15503	1.39116e-05		BCL11B	2.07021	6.78122e-05
SLC40A1	2.95695	5.83839e-09		MFAP2	4.1846	2.01252e-05		SIGLEC7	2.06569	4.2255e-05
XDH	2.95114	1.70226e-09		ROBO4	4.19481	1.16591e-06		SDC3	2.06467	8.17819e-05
LRG1	2.92587	2.60488e-10		MN1	4.21912	4.18213e-05		GIMAP2	2.05834	2.49195e-05
CCDC88B	2.91459	4.78532e-06		CCL11	4.22286	1.58708e-05		GM2A	2.05108	9.29664e-06
VWA1	2.9115	5.75671e-08		APOL1	4.268	5.42662e-05		CYP2U1	2.03923	4.17183e-05
CXCL3	2.90664	3.29943e-05		IL2RA	4.27357	2.49228e-05		BTN2A2	2.02863	2.45091e-05
HEG1	2.88128	1.27544e-05		SIGLEC14	4.27895	7.12452e-05		BTN3A1	2.02777	4.93134e-06
POU2AF1	2.88041	1.62289e-05		GBP1P1	4.29565	2.12744e-05		RASSF4	2.02369	7.13547e-06
SHC2	2.87962	7.18742e-06		LRRK2	4.30288	7.30068e-05		IL15RA	2.00848	4.99031e-05
STOM	2.8736	5.78789e-09		APLNR	4.34412	2.81103e-06		ALDH1A1	2.0084	5.05096e-05
SH2B2	2.87233	2.54427e-05		RP11-34P13.13	4.35893	1.81229e-05		DPYD	1.98951	8.10265e-06
A1BG	2.8709	3.90157e-05		COL4A2	4.39379	6.97258e-06		FUT8	1.98781	4.64165e-06
CRIP2	2.85883	3.79995e-05		CCDC170	4.40776	7.72796e-06		CNDP2	1.96962	1.51291e-07
ADAMTS9	2.82499	4.9081e-06		GBP1	4.41227	7.51777e-06		SLC25A22	1.95697	4.21599e-05
TXNDC5	2.82267	4.21089e-08		CFB	4.42205	3.43433e-06		CASP1	1.95487	2.7552e-05
SHF	2.82006	5.54353e-06		CCR1	4.49244	3.34776e-05		C19orf66	1.94793	2.22808e-07
GMPR	2.80138	1.65316e-06		CSMD2	4.49298	6.95683e-05		FAM117A	1.94009	2.471e-05
GALNT2	2.77858	1.35486e-14		IGKV2-28	4.5334	4.86255e-05		RP11-422J8.1	1.93834	4.07075e-05
CPNE5	2.7781	7.82533e-08		FCGR3A	4.54716	2.26294e-06		RTP4	1.93297	4.63467e-05
AFAP1L1	2.77797	1.33213e-05		HAPLN3	4.55766	5.31437e-05		TAPSAR1	1.92174	1.95232e-06
FHL3	2.77701	1.17663e-05		TMEM132A	4.56746	9.38086e-06		C10orf54	1.9055	1.02449e-05
FCGBP	2.75989	1.89745e-05		TRNP1	4.58751	8.71449e-05		PSMB8	1.90191	1.2853e-06
CRMP1	2.75948	1.37077e-05		FGR	4.59973	2.68542e-05		HLA-E	1.88553	1.08019e-05
FBXO6	2.73981	5.37278e-06		ITGA5	4.61661	4.2273e-06		STAT5A	1.88334	4.03747e-05
EGFL7	2.73466	2.07513e-05		CSF2RB	4.6659	7.9947e-06		RMDN3	1.85227	7.99896e-06
RGCC	2.7275	8.54416e-05		IL18RAP	4.69515	1.90818e-06		FTLP3	1.84684	5.94207e-05
SRD5A3	2.7211	2.91934e-06		TRPV4	4.70707	2.71324e-05		PSME2	1.84268	1.02715e-07
PITPNC1	2.72069	6.71052e-10		ITGAX	4.73534	1.31138e-05		APOL6	1.83964	4.43627e-07
CDC42EP2	2.70912	1.29077e-05		GPR116	4.77684	1.33948e-05		BTN3A2	1.83642	3.36403e-05
CHPF	2.70725	1.45467e-06		MXRA5	4.79775	2.40332e-05		B2M	1.81853	5.03791e-06
AC093818.1	2.70496	1.67406e-06		IGLV2-11	4.80254	2.03281e-05		HCP5	1.81775	9.26015e-06
LIPG	2.70113	8.11586e-09		RAB31	4.81263	3.9629e-05		TTC39C	1.81409	2.11389e-05
ASS1	2.69913	1.86613e-05		PDGFRB	4.81493	2.11363e-06		PIM1	1.80029	4.96342e-05
PODXL	2.68951	2.04038e-06		LAX1	4.8419	4.49543e-06		SNURF	1.79162	3.90705e-05
TPK1	2.6804	4.21588e-09		RP4-647C14.2	4.89536	5.93759e-05		PARP9	1.77849	8.23303e-05
C1QTNF5	2.67858	3.08569e-09		EMR1	4.89841	1.10371e-07		GNS	1.77554	2.95417e-05
MMRN2	2.65495	1.122e-05		CDH5	4.9115	4.46092e-07		FTL	1.75328	8.78159e-06
ORAI2	2.6537	9.69689e-05		FAM124A	4.92882	1.20274e-05		N4BP2L1	1.74987	4.37656e-05
GRHL1	2.64067	1.95586e-05		SIRPB1	4.93574	5.97744e-05		RFX5	1.74601	1.42438e-05
CEACAM6	2.63925	3.86711e-07		KIAA1462	4.98165	6.3635e-06		OGFR	1.74317	8.16401e-05
ASPHD2	2.61842	4.93381e-07		ADAMTS6	5.00457	5.00406e-05		CCDC92	1.73575	2.92599e-06
RPS6KA2	2.59893	8.19774e-08		CST7	5.03239	2.58038e-06		PSME2P2	1.73478	1.56464e-05
TTYH3	2.59764	1.16587e-07		IGLV1-44	5.04876	4.46223e-05		DGKZ	1.73375	7.87454e-05
WNT4	2.5819	2.15821e-08		SGIP1	5.06682	5.23827e-06		PSME1	1.69761	8.73566e-08
FLT1	2.57033	2.69977e-06		PTGIR	5.09495	2.06383e-05		CTSO	1.6783	1.9339e-05
XBP1	2.56877	3.70595e-08		VMO1	5.10696	1.50148e-05		NUCB1	1.66783	8.88991e-05
ACPP	2.56722	1.1797e-07		SORCS2	5.11647	9.5863e-05		TRAFD1	1.64823	2.20093e-05
TPST2	2.55471	3.68842e-10		FIBIN	5.15506	4.09586e-05		CREB3L2	1.62003	8.16773e-06
PEA15	2.53566	5.49406e-09		HTRA3	5.16681	2.27394e-06		C19orf12	1.60778	3.00798e-05
ARHGEF15	2.52721	9.48402e-05		SLC35G2	5.24479	6.01665e-05		KIAA0247	1.60128	3.46375e-05
BATF2	2.5254	8.65851e-05		IGHV4-4	5.27698	3.99589e-06		BLNK	1.59427	6.97856e-05
RBPMS	2.52394	2.50235e-08		SMTNL2	5.29474	8.74996e-06		ATOX1	1.58876	2.17542e-05
ARNTL2	2.52008	8.58712e-05		MIXL1	5.31844	7.60419e-05		STAT3	1.5655	2.96896e-06
MUC1	2.51997	8.56854e-05		MCAM	5.36424	3.05794e-06		ORMDL3	1.55903	8.70182e-06
UBE2QL1	2.51439	5.87936e-05		RP11-166D19.1	5.37126	3.11765e-05		FAM168A	1.55843	2.20553e-05
GALNT18	2.50216	6.45556e-06		MEOX1	5.38393	9.74734e-06		ATP6V1B2	1.53513	2.55596e-06
TMC5	2.49857	1.34063e-11		IGKV1-16	5.41898	4.1264e-07		PI4K2A	1.5326	2.94157e-05
KLHL29	2.49154	2.3233e-07		F5	5.4299	1.06323e-05		VOPP1	1.53243	2.49397e-06
COL9A2	2.48834	2.17575e-06		KLHDC7B	5.49445	8.57046e-06		LRRC27	1.5267	9.98487e-05
ICAM2	2.48776	5.98138e-05		IGKV2-30	5.51261	7.554e-05		NUB1	1.52494	1.1718e-06
EMID1	2.48637	3.34662e-08		SOX18	5.53103	7.43741e-05		GNPDA1	1.50993	3.62317e-05
CCM2L	2.48449	4.61209e-05		LILRB2	5.66459	5.18763e-05		C6orf106	1.42025	3.42302e-05
HS6ST1	2.48065	1.3686e-09		LILRB4	5.66561	4.80293e-05		ADAR	1.41757	1.41865e-05
IGJ	2.48049	4.79895e-05		CACNA1E	5.69606	9.80696e-05		ACO1	1.39799	8.19031e-05
LYN	2.46388	2.45882e-05		TMEM158	5.713	9.177e-05		C18orf8	1.39105	1.85706e-05
RHBDL3	2.45805	9.13385e-05		IGHV3-74	5.72593	4.48709e-05		MAX	1.36946	3.74578e-05
CECR1	2.45284	7.34933e-05		COL15A1	5.78499	2.84378e-05
LINC00094	2.4439	1.85657e-06		FNDC4	5.84776	9.14715e-06
ANO1	2.43343	1.41074e-08		CD274	6.00226	1.11995e-05
IFFO2	2.43172	2.01468e-07		RP11-223C24.1	6.07937	3.41098e-05
GYLTL1B	2.42761	9.27649e-05		SPHK1	6.17461	3.24932e-05
FKBP11	2.4238	1.85874e-08		LILRA2	6.1759	1.25812e-05
AGRN	2.42102	2.32196e-06		PTGES	6.26409	1.31642e-05
SMO	2.38808	4.38962e-06		ACKR4	6.27167	1.20847e-06
AGAP2-AS1	2.36694	4.36555e-05		LZTS1	6.32124	9.98832e-06
GRINA	2.36244	1.76636e-05		MMP9	6.39968	8.6193e-06
PIK3R3	2.35444	1.83081e-06		CREB5	6.43907	7.21246e-05
OTUB2	2.3278	4.20387e-06		MEFV	6.45257	4.84371e-06
ELL2	2.32711	6.77768e-05		FCGR1A	6.63082	7.06616e-06
SSR4	2.31	4.6986e-09		IGHV3-73	6.66142	4.8976e-05
APOL2	2.30789	6.06792e-06		ADAMTS2	6.66552	6.78562e-05
RTEL1	2.30314	3.00467e-07		GREB1	6.70076	3.7467e-06
PARVB	2.30147	9.05809e-06		RP11-431K24.1	6.72255	3.58917e-05
MUC4	2.29793	4.33707e-06		ANGPTL2	6.7634	5.73919e-06
ERO1L	2.28884	7.87673e-09		RP11-290F20.1	6.7995	3.90524e-05
STXBP1	2.28438	7.62548e-05		IGHV3-72	6.8096	1.56864e-07
FAXDC2	2.27459	7.55576e-07		VWF	6.86208	2.55901e-07
BHLHE40	2.26546	7.38389e-05		PLAU	6.99961	5.93187e-05
FURIN	2.24738	2.64647e-07		TGM2	7.05666	2.33421e-05
PCDHGC3	2.24238	4.41944e-06		GBP5	7.20515	3.69202e-05
HIF1A	2.23218	2.67752e-05		TWIST2	7.3233	3.92284e-05
EFEMP2	2.2135	9.01949e-05		MSX2	7.51429	1.40263e-05
SLC12A4	2.20888	2.68667e-05		KIF26B	7.53331	7.60613e-07
RAB43	2.20668	2.51352e-05		MMP25	7.56806	3.26068e-07
HK2	2.20463	4.20321e-07		IGHV3-15	7.67271	2.03984e-05
MTMR9LP	2.19399	1.67956e-05		HSD11B1	7.67495	9.26825e-05
TBXAS1	2.19175	7.6132e-05		RGS5	7.73124	8.7915e-05
SDC3	2.18635	3.9046e-05		VNN2	7.79536	2.3461e-05
TMEM184B	2.18105	1.05512e-08		CPZ	7.85932	8.50035e-05
DUSP10	2.17335	3.31046e-05		LAMP3	7.90738	2.17268e-06
KDELR3	2.17204	2.13625e-05		COL4A1	7.91691	3.15103e-05
QSOX1	2.1673	3.38028e-06		CAMK1G	7.93636	7.34e-05
HGD	2.16505	3.65569e-05		NOTCH3	7.98397	3.20813e-06
BACE1	2.15991	5.89353e-07		DYSF	8.00304	4.77756e-07
RASAL1	2.1465	2.42774e-06		FCGR1B	8.13529	5.4549e-05
NSG1	2.14241	8.735e-05		IGFBP5	8.145	1.04229e-07
DUSP7	2.14144	3.4057e-08		LILRB3	8.43263	1.03749e-05
ALDH4A1	2.14096	2.68011e-05		GPR4	8.61254	1.209e-05
CASP1	2.13204	4.03644e-06		FAM20A	8.71644	2.02629e-05
ZC3H12A	2.12953	4.52112e-05		GSDMC	8.85509	3.20879e-05
SLC16A3	2.12787	8.04275e-06		IGHV3-7	8.9422	6.88997e-06
ASRGL1	2.12486	7.28089e-06		IGHV2-70	8.9743	4.39129e-05
TMEM173	2.12397	4.43029e-07		CCL18	8.97645	5.84976e-05
GRB10	2.10486	2.52323e-06		DUOX2	9.02178	6.33369e-05
IL15RA	2.0973	3.35806e-05		NRCAM	9.05199	8.4635e-05
KIAA0895	2.09355	3.93992e-06		CSGALNACT1	9.16684	6.63672e-05
MAD2L2	2.08988	2.9312e-05		NLRP7	9.25759	8.72198e-07
PLOD1	2.08722	2.34946e-06		IGKV2-24	9.29395	2.01647e-06
IFNAR2	2.07161	1.70724e-05		SLC11A1	9.46898	7.94246e-05
PLEKHB1	2.07017	5.36541e-05		CASC10	9.48861	4.07456e-05
SHB	2.06338	6.27772e-08		MNDA	9.63794	9.58249e-05
ACVRL1	2.0624	9.23181e-07		NDP	9.81552	7.61941e-05
GPX2	2.05672	1.18248e-05		CXCL11	10.2883	1.40219e-05
CNN2	2.05269	1.54311e-05		PDPN	10.3223	2.45041e-05
EGLN3	2.05207	5.4784e-05		GPR97	10.3344	5.13764e-05
KAZN	2.04912	1.565e-06		GCKR	10.3658	6.51205e-05
NT5DC2	2.04565	1.94071e-05		RP11-153M7.3	11.2712	7.01469e-05
PLXNA1	2.02399	3.92051e-06		ARG1	11.3982	1.0416e-05
SLC1A4	2.00704	3.8032e-08		CSF3R	12.0397	3.37172e-05
PORCN	2.00248	9.03413e-07		PLEK	12.1199	1.98164e-05
CREB3L1	2.00218	9.45333e-05		FFAR2	12.5053	1.58101e-05
GPR126	1.99808	5.33681e-05		CCDC3	12.9602	4.66293e-05
CHST12	1.99246	8.87211e-06		FPR1	13.1279	5.47097e-05
TNFSF13	1.99181	4.59266e-07		STEAP4	14.5605	8.2827e-05
RP11-422J8.1	1.98865	4.49121e-05		KB-1507C5.4	15.0793	9.83161e-05
STAT3	1.9872	8.29254e-12		BEAN1	15.177	7.77659e-05
ISG20	1.97738	6.28562e-05		TNFRSF10C	15.4671	4.96878e-06
FUT8	1.97729	1.56536e-05		ALPL	16.0449	6.91561e-06
HS3ST1	1.97401	4.98697e-05		HCAR2	17.3838	5.02697e-05
SEC14L1	1.95466	1.0357e-05		FAM132B	17.679	4.22604e-06
HDAC7	1.95018	3.82246e-05		CTB-43E15.3	18.4446	7.10951e-05
FAM46C	1.9427	1.64485e-05		VNN3	20.5678	9.66677e-05
ARFGAP3	1.91793	8.01316e-05		CD300E	21.3995	6.17181e-05
TEAD4	1.91676	7.3175e-05		KIAA1199	22.0666	4.59164e-05
CEACAM5	1.91208	5.69171e-06		CXCR2	23.8966	2.59989e-05
RNF145	1.89979	2.95985e-09		CHI3L1	28.2236	1.30807e-05
SEMA4F	1.89775	9.2858e-07		S100A9	30.1783	7.64562e-06
MAPKAPK2	1.8764	2.48931e-07		NFE2	31.719	1.10308e-05
FICD	1.86399	3.81358e-06		IGHG2	32.131	3.94723e-06
B9D1	1.86334	2.74626e-05		CXCL6	33.0593	3.9674e-05
KCTD11	1.86122	3.80851e-08		RP11-701P16.5	33.4288	3.76519e-05
CHPF2	1.85915	8.95069e-07		CTD-2547L24.4	38.1889	4.20137e-05
PVRL4	1.85339	4.78579e-05		GLT1D1	42.0205	2.40665e-06
NCDN	1.85076	4.32483e-05		HCAR3	45.0122	2.54259e-05
PNMA1	1.83029	2.30791e-05		CMTM2	52.5299	5.18255e-05
AGTRAP	1.82984	5.30722e-05		S100A8	53.2843	1.47582e-05
CD276	1.82534	9.83381e-05		AQP9	54.0351	8.05253e-05
ACVR1	1.81666	3.60599e-06		KCNJ15	56.6677	1.96173e-05
WFS1	1.81535	1.65121e-05		NFE4	67.4371	9.94994e-05
SLC9A3R2	1.81444	5.83239e-05		RP11-1008C21.1	81.2798	1.69305e-05
LAMC2	1.81224	9.40451e-05		CLEC4D	83.7725	8.80224e-05
SEMA4B	1.81213	2.22982e-06		C19orf59	104.375	4.31025e-05
CASP10	1.80665	1.4435e-07		MMP8	122.648	8.51077e-05
SLC7A1	1.8007	8.37724e-06		SBSN	130.505	7.96336e-05
C19orf66	1.79206	2.13977e-05		S100A12	130.865	7.10814e-05
SRXN1	1.79002	4.75043e-05
LYSMD2	1.7894	7.22188e-05
TMEM106A	1.78803	8.37195e-06
NOMO2	1.7812	8.04896e-07
PPP2R5B	1.76952	7.48882e-08
EXTL3	1.76622	1.84096e-07
SGMS1	1.76549	1.65835e-05
SRPR	1.7596	5.73903e-08
TMC6	1.75796	9.2374e-05
CRTC3	1.74926	1.74271e-05
ADAM9	1.74595	3.64915e-07
AMOT	1.74482	2.00302e-05
AKIRIN2	1.73492	4.58152e-08
SLC39A13	1.73031	9.00806e-05
CREB3L2	1.72927	1.15636e-06
FHL2	1.72893	6.38678e-05
TXNDC15	1.72618	1.31756e-05
RNF19B	1.72251	4.00439e-06
LINC00963	1.71667	8.06365e-06
ARSB	1.7132	7.88211e-05
TRAM2	1.70715	9.37038e-08
SLC25A37	1.70153	3.24321e-05
SLCO2A1	1.6982	8.59521e-06
SIL1	1.69771	1.02173e-06
ERLEC1	1.69658	2.55636e-05
HM13	1.68689	7.23274e-05
HERPUD1	1.68509	1.4293e-06
P4HB	1.68291	6.62452e-05
ABCC1	1.68277	4.68789e-05
RUNX1	1.6708	1.7079e-06
MGAT1	1.66648	3.20076e-05
GNA12	1.66592	7.93851e-05
SORD	1.66293	4.73395e-05
SLC35C1	1.66184	4.54764e-05
VOPP1	1.66168	8.60248e-08
CLDN12	1.65345	1.4343e-05
GRK6	1.64699	7.4356e-05
ST5	1.6448	1.59362e-06
MKL1	1.64116	2.73924e-05
PFKP	1.63905	3.5329e-05
TXNDC11	1.63759	2.23436e-07
PKM	1.6374	6.98582e-05
EHD4	1.63377	4.55959e-06
TMEM165	1.63258	2.81134e-06
HPSE	1.6255	3.62188e-06
MAGED2	1.61242	2.4242e-06
KIAA0930	1.60837	6.00094e-05
PPM1H	1.60614	4.66814e-05
SULF2	1.59883	5.97207e-05
DAP	1.59491	2.24985e-05
MICALL1	1.59383	5.41534e-05
GALNT10	1.58686	6.09674e-07
ITGB6	1.56906	3.50863e-05
DLGAP4	1.56406	8.88417e-06
RABL5	1.5517	4.05585e-05
KCNK6	1.54642	4.17675e-05
TOR3A	1.54166	6.0899e-06
CLPTM1L	1.53623	8.38154e-06
SLC45A4	1.52886	4.06648e-05
FKBP9	1.51857	8.57597e-06
UBE2O	1.50632	5.20307e-05
SEL1L3	1.50493	1.77216e-06
TNFAIP1	1.50415	9.22446e-07
CDCP1	1.49384	7.06622e-05
TBC1D1	1.47883	1.73544e-05
EPN2	1.47614	2.803e-06
BAIAP2L1	1.45612	3.7847e-05
TFE3	1.45565	7.39276e-05
PPP4R1	1.44206	2.77118e-05
B4GALT3	1.43926	3.50987e-05
PLSCR1	1.42228	5.25761e-05
MAGED1	1.41468	3.82223e-05
CDV3	1.41047	6.82228e-05
TPD52L2	1.38683	2.46601e-05
SHC1	1.3655	4.1693e-06
GLG1	1.33139	2.30675e-05

### Sheet: Downregulated; p < 0.0001
UC				CDN				CDT				IBS
Gene	Fold change	P value		Gene	Fold change	P value		Gene	Fold change	P value		Gene	Fold change	P value
CTPS2	-1.28978	8.87363e-05		FAM192A	-1.25433	3.02216e-05		CHTOP	-1.2484	5.23477e-05		AC005336.4	-6.74899	1.55481e-07
ANP32A	-1.29405	5.58044e-05		BUB3	-1.36299	1.19716e-05		HARS2	-1.32522	6.73514e-05		CYP4F11	-4.4231	1.74969e-07
GATAD1	-1.30336	5.08281e-05		CTPS2	-1.37023	8.49036e-06		TCTN3	-1.35391	6.63637e-05		MCOLN2	-2.06596	1.12816e-05
CHTOP	-1.31206	7.37918e-06		MRPL45	-1.37325	0.000100031		SNX5	-1.37469	3.12809e-05		RP11-747D18.1	-2.75511	1.92037e-05
CCDC174	-1.31403	5.16118e-05		MRRF	-1.39377	2.83682e-05		NCBP1	-1.41039	7.66288e-05		FAM95B1	-3.24467	1.9861e-05
HMG20A	-1.31486	6.01075e-05		RPUSD4	-1.39915	8.7422e-05		SUN1	-1.41094	9.07536e-06		LINC00886	-2.20908	6.42849e-05
IST1	-1.31835	2.48695e-05		MAPKAPK5	-1.40118	1.56196e-05		PDHB	-1.41312	4.55037e-05
KLHL12	-1.33912	4.25399e-05		HNRNPA1	-1.40533	3.90938e-05		PTCD3	-1.41867	1.56732e-05
TBP	-1.35144	9.03691e-05		SNX5	-1.40763	5.33529e-05		WARS2	-1.4198	2.49809e-05
FBXO9	-1.35327	5.52518e-05		MRPS5	-1.4112	3.5575e-05		FOCAD	-1.42202	5.92644e-05
RBMX	-1.35509	2.09867e-05		MED30	-1.41818	9.85372e-05		INADL	-1.4444	5.0678e-05
MRPL45	-1.36453	7.58007e-05		WARS2	-1.42369	9.55473e-05		FAM102B	-1.45492	4.69414e-05
MRPS5	-1.37005	6.44124e-05		ARHGEF9	-1.45408	5.31522e-05		TRIT1	-1.47175	3.30414e-05
NSMCE4A	-1.3743	6.1698e-05		METTL2B	-1.46876	2.35982e-05		SUPV3L1	-1.48404	2.08379e-05
HARS2	-1.38577	2.38548e-05		THG1L	-1.4941	4.2533e-05		THG1L	-1.49139	9.5135e-06
C7orf55-LUC7L2	-1.3911	2.07318e-05		TUBGCP4	-1.51357	5.80735e-05		STARD13	-1.50222	3.24497e-05
HNRNPA2B1	-1.39155	6.69466e-05		SUPV3L1	-1.5284	3.7587e-05		METTL2B	-1.51016	1.54125e-06
TARDBP	-1.39527	7.0117e-05		PTCD3	-1.53344	4.66417e-06		LGR4	-1.51936	3.80324e-05
FAM192A	-1.40175	1.18447e-08		HMGB1P5	-1.53466	5.30598e-05		FAM118B	-1.54038	2.41211e-05
ARMC8	-1.40515	4.00927e-05		MRPS25	-1.54386	1.48288e-05		CTDSPL	-1.54767	3.90514e-05
SNX5	-1.41007	2.83693e-05		IMPDH2	-1.58206	6.15667e-05		PIGN	-1.54859	1.75849e-05
HNRNPA1	-1.41972	1.45327e-05		SKP2	-1.58352	8.09076e-05		C5orf63	-1.5686	6.46335e-05
FGFR1OP	-1.42487	4.31684e-05		INADL	-1.58586	1.24311e-05		VPS8	-1.58384	1.88089e-05
MDH1	-1.43095	7.89831e-05		PIGN	-1.58632	4.08906e-05		LSG1	-1.59172	9.28121e-06
ZC3H14	-1.43891	9.21564e-05		BZW2	-1.58708	4.95437e-05		ZDHHC13	-1.59175	3.37325e-05
NCBP1	-1.44321	8.20269e-05		CTDSPL	-1.61325	5.59815e-05		KIAA1841	-1.60501	6.24262e-05
FOXJ3	-1.44664	3.00561e-05		STMN1	-1.6768	5.21679e-05		ERMP1	-1.62705	3.27722e-06
METTL2B	-1.45113	1.9926e-05		HMGB2	-1.67936	2.26855e-05		MYO5C	-1.62854	8.32508e-05
UBE4A	-1.45874	8.84802e-05		EFCAB11	-1.68664	7.52975e-05		DAAM1	-1.62948	1.67245e-05
ABCB7	-1.46515	7.17947e-05		KIF22	-1.77162	7.16442e-05		GAB1	-1.64368	1.09681e-05
PIGU	-1.47051	5.34594e-05		C5orf63	-1.77204	1.60954e-05		POLR3B	-1.65283	5.08565e-05
TADA2A	-1.47123	8.69017e-05		ZNF816	-1.79427	1.72456e-05		SLC44A1	-1.66636	1.18549e-05
HNRNPH3	-1.4753	8.5837e-05		GPR125	-1.8417	2.49821e-06		ATP8B1	-1.67626	8.74043e-05
AFG3L2	-1.48258	2.22895e-05		CDCA7	-1.84199	2.7103e-05		NDRG2	-1.6814	2.58848e-05
MRPS22	-1.4878	7.61654e-05		ADAL	-1.84971	5.82003e-05		SRGAP1	-1.68344	1.05867e-05
PRPF38A	-1.4894	2.83577e-06		GMNN	-1.88376	2.42011e-05		CBR3-AS1	-1.69982	8.7163e-05
ZNF3	-1.49761	3.40475e-05		NEIL3	-1.90336	7.12399e-06		LRP6	-1.70284	5.45376e-05
CALCOCO2	-1.50491	1.64161e-06		MYB	-1.9506	3.63083e-05		MCTP2	-1.7043	5.18559e-05
CPSF6	-1.51198	1.49715e-05		ZNF704	-2.00531	3.68553e-05		FNIP2	-1.71941	2.4202e-05
SUPV3L1	-1.51799	2.59104e-05		AP001062.7	-2.02016	8.62386e-05		MBOAT2	-1.74884	5.73122e-06
BZW2	-1.52173	8.82495e-05		KIF15	-2.03081	2.15855e-05		PLAGL1	-1.77976	1.15971e-05
ORC2	-1.52425	2.66266e-05		CFTR	-2.16797	6.93264e-06		PDE3A	-1.78046	7.7382e-05
ARHGEF9	-1.52536	5.75889e-06		TRABD2A	-2.17034	1.20231e-05		GMNN	-1.78281	1.49988e-05
MED28	-1.53019	5.4083e-05		PAQR5	-2.19545	8.773e-05		NEIL3	-1.78671	4.94089e-06
SRSF2	-1.55678	2.67401e-05		EXPH5	-2.32123	7.57793e-05		UNC13B	-1.79963	2.11265e-07
HMGB2	-1.56046	7.99237e-05		EDIL3	-2.34194	2.47612e-05		ZNF432	-1.81104	2.24184e-05
PTCD3	-1.56292	1.18124e-06		ZNF816-ZNF321P	-2.51153	3.01949e-06		FAM162A	-1.81557	8.69467e-05
LETMD1	-1.56782	7.55054e-06		IL17RB	-2.57921	2.85659e-07		FRYL	-1.82761	8.9123e-05
INADL	-1.5795	7.40866e-06		CTD-2561J22.5	-6.11438	9.20748e-05		GGH	-1.83072	3.51641e-05
CKAP2	-1.58124	3.54618e-05		DPP10	-9.02819	2.26699e-06		MPZL2	-1.83408	4.43113e-05
PPFIBP2	-1.58712	2.05273e-06		AC066593.1	-10.3456	7.89172e-06		ZNF774	-1.84649	4.69345e-05
CTDSPL	-1.58774	4.80747e-05						ARHGAP8	-1.84982	3.70246e-05
ZBTB8A	-1.59438	6.11677e-05						KITLG	-1.86187	1.01439e-05
TRAK2	-1.59691	6.4161e-05						ZNF816	-1.86487	1.29119e-06
MRPS25	-1.61075	2.01626e-06						SYTL4	-1.87228	1.99281e-06
SIRT5	-1.61206	6.92503e-05						ZDHHC23	-1.91285	1.09312e-05
MRRF	-1.61556	3.46508e-08						CDKL1	-1.92378	2.62984e-05
COX19	-1.62325	3.47117e-05						ALS2CL	-1.92412	5.58114e-06
PLA2G12A	-1.63143	4.59432e-05						CMTM4	-1.9608	3.54714e-05
NSUN3	-1.63399	1.40149e-05						SPAG1	-1.99298	6.45802e-05
MTERFD3	-1.63813	2.4493e-05						FAM86B3P	-2.00402	2.24478e-05
ANKMY2	-1.64624	5.96692e-05						PRKACB	-2.00898	1.12505e-05
IP6K2	-1.65366	3.47033e-05						CLMN	-2.0095	4.67577e-06
FASTKD1	-1.67603	8.21017e-05						CASD1	-2.09012	5.12934e-05
FKTN	-1.67725	3.45594e-05						EDIL3	-2.13404	1.78868e-05
BMP2K	-1.67994	8.46391e-05						CFTR	-2.17195	1.09946e-06
TUBGCP4	-1.68465	1.3439e-06						SYTL2	-2.17584	4.23231e-07
CRYZL1	-1.68889	1.54204e-06						AKAP7	-2.17661	2.9491e-05
ZNF816	-1.6958	3.24945e-05						ENDOD1	-2.20786	5.61835e-06
NDRG2	-1.70525	4.7063e-05						USP53	-2.21714	2.09901e-05
UGT8	-1.7066	3.75022e-06						ZNF816-ZNF321P	-2.22109	2.75513e-06
OCLN	-1.71368	5.60696e-05						SAMD13	-2.25705	2.72524e-05
FANCL	-1.74586	4.68301e-05						PLCE1	-2.30933	4.05758e-07
ADAL	-1.75125	9.24144e-05						ZNF702P	-2.3338	1.4783e-05
NHEJ1	-1.75712	3.33564e-05						EFNA5	-2.33681	6.44882e-06
AGL	-1.76587	6.56374e-05						SERTAD4	-2.35162	4.10891e-05
LYRM7	-1.76602	9.2739e-05						NXPE2	-2.35621	6.68771e-05
AC004381.6	-1.76874	1.43709e-05						HMGA2	-2.39055	4.86778e-05
ZNF326	-1.77289	3.09814e-05						SLC9A2	-2.41373	2.62722e-06
KITLG	-1.77292	6.73951e-05						ZNF471	-2.41833	1.92119e-05
LSM11	-1.78421	4.63274e-05						GPR125	-2.45389	5.1937e-10
GPR125	-1.79979	2.11638e-06						RP11-296O14.3	-2.66906	7.94667e-05
MBNL3	-1.81671	3.71921e-05						RHBDL2	-2.72472	4.25309e-05
ARGLU1	-1.82103	2.27246e-05						GPR98	-2.73273	2.53052e-05
ARHGAP11B	-1.82153	6.10987e-05						CPM	-2.75379	5.25584e-08
MTMR11	-1.82948	7.05187e-05						AVIL	-2.77519	1.75443e-05
SRSF5	-1.83577	5.23814e-05						MCOLN2	-2.81899	3.28966e-06
ZNF432	-1.84222	4.0858e-05						ATP13A4	-3.02895	1.41221e-05
TMEM161B	-1.84362	1.01129e-05						NXPE4	-3.04815	1.52236e-05
NMT2	-1.84644	5.25226e-06						TTPA	-3.09839	1.33735e-05
CBR3-AS1	-1.86289	3.60239e-05						FSIP1	-3.1129	9.5505e-06
CNST	-1.8686	1.24497e-05						CYP4F11	-3.13396	3.67475e-05
LIAS	-1.89822	1.33145e-05						FAXC	-3.20204	7.20146e-05
LUC7L3	-1.90388	2.51599e-05						EXPH5	-3.28601	3.80853e-07
PLCE1	-1.90823	3.08471e-05						NXPE1	-3.4366	3.03512e-06
CXorf23	-1.90876	8.68614e-06						RP11-395G23.3	-3.45898	3.64507e-05
GMNN	-1.92694	8.57211e-06						B3GALT1	-3.68503	2.59956e-06
SNX30	-1.93339	1.59511e-05						DPP10	-3.85099	1.12574e-05
RAD52	-1.95771	4.91133e-05						AC005336.4	-3.92792	3.6856e-05
FAM86B3P	-1.99235	6.10322e-05						SH2D7	-4.22941	2.62276e-05
ADD3	-1.99329	1.60639e-06						FAM135B	-4.57271	1.18004e-05
ZNF608	-1.99516	1.35007e-05						COL4A6	-4.86594	6.07377e-05
ZNF525	-1.99835	6.48981e-06						C14orf144	-4.89463	2.66265e-05
NIPAL1	-2.01601	2.75112e-05						RP11-747D18.1	-5.73333	3.05226e-06
NEIL3	-2.01699	1.12741e-06						AC066593.1	-6.38984	4.87819e-06
ZNF273	-2.07319	1.06315e-05						AC010980.2	-11.711	4.37555e-05
ZNF429	-2.0813	7.511e-05
ZDHHC23	-2.08598	6.64414e-06
PPP1R26-AS1	-2.08981	2.39579e-05
FAM162A	-2.09324	2.1295e-05
PAG1	-2.10094	5.38043e-05
EDIL3	-2.10438	5.48167e-05
ZFP3	-2.12644	1.41585e-05
DQX1	-2.13313	1.49203e-05
MBNL1-AS1	-2.14731	2.91324e-05
ZNF814	-2.15633	2.77285e-05
SCML1	-2.16584	2.41369e-05
SLC9A2	-2.17633	2.96255e-05
ABCA11P	-2.21819	4.14711e-05
ZNF704	-2.2555	3.26955e-06
ZRANB2	-2.26916	2.12943e-06
ZNF124	-2.31801	3.30386e-06
ZNF816-ZNF321P	-2.33118	4.06467e-06
C5orf63	-2.33766	2.82562e-08
AC024560.3	-2.35342	2.56829e-05
ZNF91	-2.37069	9.29501e-06
ZNF789	-2.38921	3.50026e-05
MCOLN2	-2.38948	5.1346e-05
CCL14	-2.40393	4.86717e-05
PSD3	-2.40437	3.75218e-06
CNTNAP2	-2.44958	8.5176e-07
ZNF738	-2.4675	3.48913e-05
ZNF439	-2.47461	1.74754e-05
ZNF471	-2.47961	3.71982e-05
AKAP7	-2.51305	1.31832e-05
AC093415.2	-2.54155	1.66206e-06
PPARGC1A	-2.59822	2.418e-05
IL17RB	-2.59972	1.12134e-07
CTB-175P5.4	-2.62293	6.76831e-06
RP11-448A19.1	-2.65094	4.63361e-05
HMGA2	-2.65134	4.19888e-05
ERVK13-1	-2.66767	3.31759e-05
GPR98	-2.69693	6.99448e-05
PAQR5	-2.77944	3.32853e-06
RP11-644F5.10	-3.05409	7.00938e-05
HPX	-3.0622	6.17054e-05
CATSPER2	-3.06684	5.96617e-05
PTGDR	-3.09368	4.71138e-05
EXPH5	-3.17582	1.74436e-06
KB-431C1.4	-3.38805	1.5444e-05
MAMDC2	-3.63184	1.16795e-05
RP1-249H1.4	-3.86573	7.86124e-05
RP11-156E8.1	-4.03219	4.35625e-05
AC034220.3	-4.12575	8.30816e-06
RP11-296O14.3	-4.12579	9.57796e-06
RP11-97O12.6	-4.53706	3.61755e-05
RP11-250B2.3	-4.85503	7.72392e-05
DPP10	-5.51297	5.3736e-06
SLC39A2	-6.42269	7.46707e-05
FAM95B1	-6.59647	2.32455e-05
RP11-452D12.1	-6.81456	9.33892e-05
AC066593.1	-7.68805	8.03553e-06
RP11-747D18.1	-8.72848	2.4591e-06
C14orf144	-10.0681	8.93561e-06
